# Conservation of *Nematocida* microsporidia gene expression and host response in *Caenorhabditis* nematodes

**DOI:** 10.1101/2022.06.15.496350

**Authors:** Yin Chen Wan, Emily R. Troemel, Aaron W. Reinke

**Affiliations:** Department of Molecular Genetics, University of Toronto, Toronto, ON, Canada; School of Biological Sciences, University of California, San Diego, La Jolla, California, United States of America

**Keywords:** *Nematocida* microsporidia, *Caenorhabditis* nematodes, immunity, transcriptional response, host-pathogen interactions

## Abstract

Microsporidia are obligate intracellular parasites that are known to infect most types of animals. Many species of microsporidia can infect multiple related hosts, but it is not known if microsporidia express different genes depending upon which host species is infected or if the host response to infection is specific to each microsporidia species. To address these questions, we took advantage of two species of *Nematocida* microsporidia, *N. parisii* and *N. ausubeli*, that infect two species of *Caenorhabditis* nematodes, *C. elegans* and *C. briggsae*. We performed RNA-seq at several time points for each host infected with either microsporidia species. We observed that *Nematocida* transcription was largely independent of its host. We also observed that the host transcriptional response was similar when infected with either microsporidia species. Finally, we analyzed if the host response to microsporidia infection was conserved across host species. We observed that although many of the genes upregulated in response to infection are not direct orthologs, the same expanded gene families are upregulated in both *Caenorhabditis* hosts. Together our results describe the transcriptional interactions of *Nematocida* infection in *Caenorhabditis* hosts and demonstrate that these responses are evolutionarily conserved.

**Significance statement:** Microsporidia are a powerful model to study pathogen evolution, but much is still unknown about how these pathogens have evolved to infect multiple host species. We found that microsporidia express most of their genes similarly even when they are infecting different host species and that related host species respond similarly to different microsporidia. Our results suggests that there are conserved transcriptional responses during microsporidia infection.
