## Supplementary Table S4 for "Conservation of *Nematocida* microsporidia gene expression and host response in *Caenorhabditis* nematodes"

### Sheet: S1
Supplementary Table 4: Results of PANTHER GO enrichment analyses.
S1: PANTHER Statistical enrichment tests of the 222 significantly upregulated genes shared between N. parisii and N. ausubeli infected C. elegans
Annotation Version and Release Date:	GO Ontology database DOI: 10.5281/zenodo.5725227 Released 2020-11-01
Correction:	FDR
PANTHER Input: Wormbase ID of the 222 genes and their respective log2 fold change values in N. parisii infected C. elegans
GO biological process complete	number	overUnder	pvalue	fdr
cellular process (GO:0009987)	52	-	4.82e-05	0.0384
primary metabolic process (GO:0044238)	32	-	6.73e-05	0.0268
biosynthetic process (GO:0009058)	12	-	7.71e-05	0.0205
cellular biosynthetic process (GO:0044249)	12	-	7.71e-05	0.0154
organic substance biosynthetic process (GO:1901576)	12	-	7.71e-05	0.0123
metabolic process (GO:0008152)	37	-	0.000111	0.0147
small molecule metabolic process (GO:0044281)	10	-	0.000164	0.0187
organic substance metabolic process (GO:0071704)	35	-	0.000188	0.0187
cellular metabolic process (GO:0044237)	29	-	0.000284	0.0251
biological_process (GO:0008150)	81	-	0.000363	0.029
GO molecular function complete	number	overUnder	pvalue	fdr
catalytic activity (GO:0003824)	39	-	6.33e-05	0.0165
PANTHER Input: Wormbase ID of the 222 genes and their respective log2 fold change values in N. ausubeli infected C. elegans
GO biological process complete	number	overUnder	pvalue	fdr
cellular process (GO:0009987)	52	-	1.34e-05	0.0107
small molecule metabolic process (GO:0044281)	10	-	3.04e-05	0.0121
primary metabolic process (GO:0044238)	32	-	4.43e-05	0.0118
metabolic process (GO:0008152)	37	-	6.42e-05	0.0128
biosynthetic process (GO:0009058)	12	-	9.95e-05	0.0159
cellular biosynthetic process (GO:0044249)	12	-	9.95e-05	0.0132
organic substance biosynthetic process (GO:1901576)	12	-	9.95e-05	0.0113
cellular metabolic process (GO:0044237)	29	-	0.000144	0.0143
organic substance metabolic process (GO:0071704)	35	-	0.000146	0.0129
biological_process (GO:0008150)	81	-	0.000322	0.0257
nitrogen compound metabolic process (GO:0006807)	26	-	0.000409	0.0296
organonitrogen compound biosynthetic process (GO:1901566)	6	-	0.000471	0.0313
cellular component organization (GO:0016043)	10	-	0.000648	0.0397
cellular component organization or biogenesis (GO:0071840)	10	-	0.000648	0.0369
carboxylic acid metabolic process (GO:0019752)	5	-	0.000923	0.049
organic acid metabolic process (GO:0006082)	5	-	0.000923	0.046
oxoacid metabolic process (GO:0043436)	5	-	0.000923	0.0433
GO molecular function complete	number	overUnder	pvalue	fdr
catalytic activity (GO:0003824)	39	-	4.66e-05	0.0122
molecular_function (GO:0003674)	98	-	0.000194	0.0253

### Sheet: S2
Supplementary Table 4: Results of PANTHER GO enrichment analyses.
S2: PANTHER Statistical enrichment tests of the 267 significantly downregulated genes shared between N. parisii and N. ausubeli infected C. briggsae
Annotation Version and Release Date:	GO Ontology database DOI: 10.5281/zenodo.5725227 Released 2020-11-01
Correction:	FDR
PANTHER Input: Wormbase ID of the 267 genes and their respective log2 fold change values in N. parisii infected C. briggsae
GO molecular function complete	number	overUnder	pvalue	fdr
structural molecule activity (GO:0005198)	28	-	1.25e-05	0.00394
structural constituent of cuticle (GO:0042302)	28	-	1.25e-05	0.00197
small molecule binding (GO:0036094)	18	+	0.00033	0.0346
nucleoside phosphate binding (GO:1901265)	16	+	0.00062	0.0489
nucleotide binding (GO:0000166)	16	+	0.00062	0.0391
anion binding (GO:0043168)	17	+	0.000887	0.0466
PANTHER Input: Wormbase ID of the 267 genes and their respective log2 fold change values in N. ausubeli infected C. briggsae
GO molecular function complete	number	overUnder	pvalue	fdr
structural molecule activity (GO:0005198)	28	-	2.32e-05	0.00732
structural constituent of cuticle (GO:0042302)	28	-	2.32e-05	0.00366

### Sheet: S3
Supplementary Table 4: Results of PANTHER GO enrichment analyses.
S2: PANTHER Statistical enrichment tests of the 415 significantly downregulated genes specifically in N. parisii infected C. briggsae
Annotation Version and Release Date:	GO Ontology database DOI: 10.5281/zenodo.5725227 Released 2020-11-01
Correction:	FDR
PANTHER Input: Wormbase ID of the 415 genes and their respective log2 fold change values in N. parisii infected C. briggsae
GO molecular function complete	number	overUnder	pvalue	fdr
structural molecule activity (GO:0005198)	21	-	1.02e-05	0.00402
structural constituent of cuticle (GO:0042302)	21	-	1.02e-05	0.00201
protein binding (GO:0005515)	19	+	0.000139	0.0182
