## Supplementary Table S5 for "Conservation of *Nematocida* microsporidia gene expression and host response in *Caenorhabditis* nematodes"

### Sheet: supp5_chen_bakowski_venn_up
Supplementary Table 5: List of gene set overlaps from Supplementary Figure S2B-F
Sample	Dataset	Number of overlapping genes	p-value	Ovrelapping genes
C. elegans-npa	Bakowski 8hr	66	3.19e-75	WBGene00015225, WBGene00003091, WBGene00002055, WBGene00007660, WBGene00018353, WBGene00015227, WBGene00009061, WBGene00005188, WBGene00016281, WBGene00021081, WBGene00022644, WBGene00195165, WBGene00015223, WBGene00043062, WBGene00022382, WBGene00045401, WBGene00009166, WBGene00003090, WBGene00044708, WBGene00015933, WBGene00044707, WBGene00012583, WBGene00012399, WBGene00008301, WBGene00015828,…
C. elegans-npa	Bakowski 16hr	43	7.77e-61	WBGene00015225, WBGene00003091, WBGene00002055, WBGene00007660, WBGene00018353, WBGene00015227, WBGene00009061, WBGene00005188, WBGene00016281, WBGene00021081, WBGene00022644, WBGene00195165, WBGene00015223, WBGene00022382, WBGene00045401, WBGene00009166, WBGene00003090, WBGene00044708, WBGene00008301, WBGene00015828, WBGene00007131, WBGene00007658, WBGene00007134, WBGene00017214, WBGene00007657,…
C. elegans-npa	Bakowski 30hr	57	1.43e-23	WBGene00015225, WBGene00007660, WBGene00018353, WBGene00015227, WBGene00009061, WBGene00005188, WBGene00016281, WBGene00021081, WBGene00022644, WBGene00195165, WBGene00015223, WBGene00022382, WBGene00045401, WBGene00009166, WBGene00044708, WBGene00012399, WBGene00008301, WBGene00004094, WBGene00015828, WBGene00007131, WBGene00007658, WBGene00012018, WBGene00022549, WBGene00007134, WBGene00001856,…
C. elegans-npa	Bakowski 40hr	44	4.18e-31	WBGene00015225, WBGene00007660, WBGene00018353, WBGene00015227, WBGene00009061, WBGene00005188, WBGene00021081, WBGene00022382, WBGene00045401, WBGene00009166, WBGene00015933, WBGene00008301, WBGene00009169, WBGene00007131, WBGene00001856, WBGene00007657, WBGene00012091, WBGene00045411, WBGene00016450, WBGene00020588, WBGene00004509, WBGene00018268, WBGene00008677, WBGene00017948, WBGene00003955,…
C. elegans-npa	Bakowski 64hr	31	6.49e-17	WBGene00018353, WBGene00015227, WBGene00009061, WBGene00022382, WBGene00009166, WBGene00008301, WBGene00010266, WBGene00004094, WBGene00017214, WBGene00045411, WBGene00004509, WBGene00138721, WBGene00008677, WBGene00020360, WBGene00008577, WBGene00002067, WBGene00012444, WBGene00011713, WBGene00045457, WBGene00020757, WBGene00017075, WBGene00010822, WBGene00005833, WBGene00008850, WBGene00022743,…
C. elegans-npa	Chen npa	76	3.55e-89	WBGene00022497, WBGene00015225, WBGene00003091, WBGene00002055, WBGene00007660, WBGene00018353, WBGene00015227, WBGene00009061, WBGene00005188, WBGene00012910, WBGene00016281, WBGene00021081, WBGene00195165, WBGene00015223, WBGene00043062, WBGene00219493, WBGene00045401, WBGene00009166, WBGene00004810, WBGene00044708, WBGene00012456, WBGene00044707, WBGene00050906, WBGene00012583, WBGene00194646,…
C. elegans-npa	Chen santeuil	0	0.0536
C. elegans-npa	Chen orsay	55	2.72e-65	WBGene00015225, WBGene00007660, WBGene00018353, WBGene00015227, WBGene00009061, WBGene00012910, WBGene00016281, WBGene00021081, WBGene00195165, WBGene00015223, WBGene00045401, WBGene00009166, WBGene00004810, WBGene00044708, WBGene00050906, WBGene00194646, WBGene00012399, WBGene00008301, WBGene00009169, WBGene00015828, WBGene00007658, WBGene00007134, WBGene00044207, WBGene00017214, WBGene00007657,…
C. elegans-nau	Bakowski 8hr	74	1.51e-89	WBGene00015225, WBGene00003091, WBGene00005188, WBGene00009061, WBGene00007660, WBGene00002055, WBGene00018353, WBGene00022644, WBGene00015227, WBGene00045401, WBGene00021081, WBGene00009166, WBGene00022382, WBGene00003090, WBGene00195165, WBGene00016281, WBGene00015223, WBGene00015933, WBGene00007131, WBGene00043062, WBGene00007656, WBGene00007132, WBGene00020774, WBGene00017214, WBGene00012091,…
C. elegans-nau	Bakowski 16hr	43	5.13e-61	WBGene00015225, WBGene00003091, WBGene00005188, WBGene00009061, WBGene00007660, WBGene00002055, WBGene00018353, WBGene00022644, WBGene00015227, WBGene00045401, WBGene00021081, WBGene00009166, WBGene00022382, WBGene00003090, WBGene00195165, WBGene00016281, WBGene00015223, WBGene00007131, WBGene00016450, WBGene00007656, WBGene00020774, WBGene00017214, WBGene00012091, WBGene00008267, WBGene00044708,…
C. elegans-nau	Bakowski 30hr	64	1.44e-29	WBGene00015225, WBGene00005188, WBGene00009061, WBGene00007660, WBGene00018353, WBGene00022644, WBGene00015227, WBGene00045401, WBGene00021081, WBGene00009166, WBGene00022382, WBGene00195165, WBGene00016281, WBGene00015223, WBGene00007131, WBGene00016450, WBGene00007656, WBGene00007132, WBGene00020774, WBGene00021518, WBGene00017214, WBGene00012091, WBGene00008267, WBGene00044708, WBGene00010296,…
C. elegans-nau	Bakowski 40hr	40	7.71e-27	WBGene00015225, WBGene00005188, WBGene00009061, WBGene00007660, WBGene00018353, WBGene00015227, WBGene00045401, WBGene00021081, WBGene00045411, WBGene00009166, WBGene00022382, WBGene00015933, WBGene00007131, WBGene00016450, WBGene00021518, WBGene00012101, WBGene00012091, WBGene00008677, WBGene00010296, WBGene00008301, WBGene00008577, WBGene00002067, WBGene00018350, WBGene00018345, WBGene00018268,…
C. elegans-nau	Bakowski 64hr	36	8.23e-22	WBGene00009061, WBGene00018353, WBGene00015227, WBGene00045411, WBGene00009166, WBGene00022382, WBGene00012101, WBGene00017214, WBGene00008677, WBGene00020360, WBGene00008301, WBGene00008577, WBGene00045412, WBGene00002067, WBGene00018350, WBGene00138721, WBGene00005833, WBGene00010790, WBGene00004094, WBGene00012783, WBGene00008233, WBGene00012444, WBGene00010266, WBGene00014058, WBGene00007659,…
C. elegans-nau	Chen npa	78	4.81e-93	WBGene00015605, WBGene00022497, WBGene00015225, WBGene00003091, WBGene00005188, WBGene00009061, WBGene00007660, WBGene00044206, WBGene00002055, WBGene00018353, WBGene00015227, WBGene00045401, WBGene00021081, WBGene00009166, WBGene00012910, WBGene00195165, WBGene00004810, WBGene00016281, WBGene00015223, WBGene00235133, WBGene00086560, WBGene00043062, WBGene00007656, WBGene00219493, WBGene00012456,…
C. elegans-nau	Chen santeuil	0	0.0535
C. elegans-nau	Chen orsay	58	7.63e-71	WBGene00015225, WBGene00009061, WBGene00007660, WBGene00018353, WBGene00015227, WBGene00045401, WBGene00021081, WBGene00009166, WBGene00012910, WBGene00195165, WBGene00004810, WBGene00016281, WBGene00015223, WBGene00086560, WBGene00007656, WBGene00007132, WBGene00050906, WBGene00020774, WBGene00017214, WBGene00194646, WBGene00012091, WBGene00008267, WBGene00044708, WBGene00015828, WBGene00020357,…
C. briggsae-npa	Bakowski 8hr	0	0.0841
C. briggsae-npa	Bakowski 16hr	0	0.648
C. briggsae-npa	Bakowski 30hr	0	8.43e-07
C. briggsae-npa	Bakowski 40hr	0	0.00737
C. briggsae-npa	Bakowski 64hr	0	0.00493
C. briggsae-npa	Chen npa	0	0.0545
C. briggsae-npa	Chen santeuil	53	1.44e-42	WBGene00037932, WBGene00037931, WBGene00041840, WBGene00029310, WBGene00041842, WBGene00087576, WBGene00028845, WBGene00041841, WBGene00025722, WBGene00037927, WBGene00037923, WBGene00030568, WBGene00041839, WBGene00088335, WBGene00041843, WBGene00026203, WBGene00037928, WBGene00032652, WBGene00031866, WBGene00030567, WBGene00023858, WBGene00088730, WBGene00037926, WBGene00035828, WBGene00088570,…
C. briggsae-npa	Chen orsay	0	0.186
C. briggsae-nau	Bakowski 8hr	0	0.639
C. briggsae-nau	Bakowski 16hr	0	1
C. briggsae-nau	Bakowski 30hr	0	0.00706
C. briggsae-nau	Bakowski 40hr	0	0.275
C. briggsae-nau	Bakowski 64hr	0	0.282
C. briggsae-nau	Chen npa	0	0.647
C. briggsae-nau	Chen santeuil	35	4.39e-37	WBGene00037932, WBGene00037931, WBGene00029310, WBGene00041840, WBGene00031134, WBGene00041842, WBGene00031174, WBGene00028845, WBGene00038243, WBGene00041841, WBGene00088335, WBGene00037928, WBGene00087576, WBGene00026203, WBGene00037923, WBGene00041839, WBGene00088730, WBGene00029305, WBGene00031133, WBGene00030568, WBGene00032652, WBGene00037926, WBGene00042683, WBGene00042393, WBGene00025722,…
C. briggsae-nau	Chen orsay	0	1
